# Investigative power of Genomic Informational Field Theory (GIFT) relative to GWAS for genotype-phenotype mapping

**DOI:** 10.1101/2024.04.16.589524

**Authors:** Panagiota Kyratzi, Oswald Matika, Amey H Brassington, Connie E Clare, Juan Xu, David A Barrett, Richard D Emes, Alan L Archibald, Andras Paldi, Kevin D Sinclair, Jonathan Wattis, Cyril Rauch

**Affiliations:** School of Veterinary Medicine and Science, University of Nottingham, College Road, Sutton Bonington, LE12 5RD, UK; École Pratique des Hautes Études, PSL Research University, St-Antoine Research Center, Inserm U938, 34 rue Crozatier, 75012 Paris, France; Div. Genetics and Genomics, The Roslin Institute and Royal (Dick) School of Veterinary Studies, University of Edinburgh, Easter Bush, Midlothian EH25 9RG, Scotland, UK; Agriculture and Horticulture Development Board, Middlemarch Business Park Siskin Parkway, East Coventry CV3 4PE, UK; School of Biosciences, University of Nottingham, College Road, Sutton Bonington, LE12 5RD, UK; Shanghai Leadingtac Pharmaceutical Co., Ltd, 781 Cailun Road, China (Shanghai) Pilot Free Trade Zone, Pudong, Shanghai 201203, China; Centre for Analytical Bioscience, School of Pharmacy, University of Nottingham, Nottingham NG7 2RD, UK; Nottingham Trent University, 50 Shakespeare Street, Nottingham NG1 4FQ, UK; Centre for Mathematical Medicine and Biology, School of Mathematical Sciences, University of Nottingham, University Park, Nottingham NG7 2RD, UK

**Author notes:** Correspondence: Cyril Rauch.

**Keywords:** Complex traits, GIFT, genotype-phenotype mapping studies, GWAS

## Abstract

Identifying associations between phenotype and genotype is the fundamental basis of genetic analyses. Inspired by frequentist probability and the work of R.A. Fisher, genome-wide association studies (GWAS) extract information using averages and variances from genotype-phenotype datasets. Averages and variances are legitimated upon creating distribution density functions obtained through the grouping of data into categories. However, as data from within a given category cannot be differentiated, the investigative power of such methodologies is limited. Genomic Informational Field Theory (GIFT) is a method specifically designed to circumvent this issue. The way GIFT proceeds is opposite to that of GWAS. Whilst GWAS determines the extent to which genes are involved in phenotype formation (bottom-up approach), GIFT determines the degree to which the phenotype can select microstates (genes) for its subsistence (top-down approach). Doing so requires dealing with new genetic concepts, a.k.a. genetic paths, upon which significance levels for genotype-phenotype associations can be determined. By using different datasets obtained in *ovis aries* related to bone growth (Dataset-1) and to a series of linked metabolic and epigenetic pathways (Dataset-2), we demonstrate that removing the informational barrier linked to categories enhances the investigative and discriminative powers of GIFT, namely that GIFT extracts more information than GWAS. We conclude by suggesting that GIFT is an adequate tool to study how phenotypic plasticity and genetic assimilation are linked.

**NEW & NOTEWORTHY:** The genetic basis of complex traits remains challenging to investigate using classic GWASs. Given the success of gene editing technologies this point needs to be addressed urgently since there can only be useful editing technologies if precise genotype-phenotype mapping information is available initially. GIFT is a new mapping method designed to increase the investigative power of biological/medical datasets suggesting, in turn, the need to rethink the conceptual bases of quantitative genetics.
