## Supplementary material for "Investigative power of Genomic Informational Field Theory (GIFT) relative to GWAS for genotype-phenotype mapping": S3

### Sheet: Phenotypic residuals summary 
														R-square results from models fitting different fixed effects of farm, sex, genotype (Gen1) and principal components (PC1, PC2,PC3) as covariates for S-adenosyl methionine (SAM), methylcobalamin (mB12),adenosylcobalamin (aB12), trimethylglycine (TMG), dimethylglycine (DMG), propionate (PPA) and methylmalonic acid (MMA).
Table S1	Data records of sheep in each farm by sex (Males=M,Females=F)
Sex	Farm													Table S3	R-square
	Farm 1	Farm 2	Farm 3	Farm 4	Farm 5	Farm 6	Farm 7	Farm 8	Farm 9	Farm 10	Farm 11	Total		Model	Farm+Sex	Farm+Sex+Gen1	Farm+Sex+pc1+pc2+pc3	Farm+Sex+Gen1+Farm*Gen1
F	15	18	1	11	4	15	14	3	45	6	12	144		lnSAM	0.165989	0.168208	0.169112	0.177127
M	36	32	3	9	6	19	0	12	72	9	7	205		lnmB12	0.141496	0.142814	0.147557	0.147654
Total	51	50	4	20	10	34	14	15	117	15	19	349		lnaB12	0.657181	0.657221	0.665112	0.657432
														lnTMG	0.708848	0.719501	0.72137	0.719546
Table S2	Data records within each farm by genotypes (Pure Texel=T, Texel crosses=Tx)													lnDMG	0.347004	0.348188	0.360122	0.348552
Gen1	Farm													lnMMA	0.820177	0.820692	0.821532	0.820705
	Farm 1	Farm 2	Farm 3	Farm 4	Farm 5	Farm 6	Farm 7	Farm 8	Farm 9	Farm 10	Farm 11	Total		lnPPA	0.365515	0.367486	0.410283	0.373822
T	0	0	4	20	10	4	14	15	60	15	19	161
Tx	51	50	0	0	0	30	0	0	57	0	0	188		Table S4	Descriptive data statistics (number of records (N), mean, dtandard deviation (SD), coeffiecient of variation (CV), minimum value (Min) and maximum value (Max))
Total	51	50	4	20	10	34	14	15	117	15	19	349
														Trait	N	mean	SD	CV%	Min	Max
														lnSAM	344	7.91098	0.704238	8.90204	4.85389	9.98722
														lnmB12	183	5.01093	0.592712	11.8284	1.97678	6.85226
														lnaB12	338	5.61927	0.975545	17.3607	2.56144	7.76275
														lnTMG	340	6.6395	0.727235	10.9532	4.3347	8.25602
														lnDMG	338	1.03211	0.722159	69.969	0.059245	3.7733
														lnMMA	348	2.76334	1.18554	42.9026	0.977696	7.4802
														lnPPA	345	5.00129	0.550942	11.016	3.12729	6.34211
