## Supplementary material for "Investigative power of Genomic Informational Field Theory (GIFT) relative to GWAS for genotype-phenotype mapping": S6

### Sheet: AllSNPsOfInterest_adjBHforGIFT
CHRM	NAME	POSITION	ConsequenceType	category	mlog10_pGWAS	mlog10_pGIFT	mlog10_pGIFT_adjBH
6	DU178311_404	36839547	intron variant	common_GWAS_GIFT	8.66888	28.2275	24.0995
6	OAR6_120632773	106190183	intergenic variant	only_GIFT	2.07295	15.9335	13.6687
6	OAR6_12582717	10086493	NA	only_GIFT	3.97195	15.9768	13.7061
6	OAR6_31922774	28123410	intergenic variant	only_GIFT	4.27924	17.5148	14.8873
6	OAR6_32516276	28676510	intergenic variant	common_GWAS_GIFT	7.54497	26.8561	22.9499
6	OAR6_32535566	28698320	intergenic variant	only_GIFT	4.40589	16.816	14.361
6	OAR6_32661836	28829203	intergenic variant	only_GIFT	2.91028	18.3533	15.504
6	OAR6_33291928	29450053	upstream gene variant	common_GWAS_GIFT	6.10113	18.4993	15.6101
6	OAR6_34895948	30936764	intron variant	only_GIFT	5.48844	17.1255	14.6032
6	OAR6_35293995	31247619	intron variant	only_GIFT	4.58787	16.5652	14.1696
6	OAR6_35458562	31416704	intron variant	only_GIFT	3.47341	16.8382	14.376
6	OAR6_37750101	33770695	NA	only_GIFT	2.78251	16.8166	14.361
6	OAR6_38315830	34256151	intron variant	only_GIFT	3.73669	24.5811	20.7541
6	OAR6_38840563	34712230	intron variant	only_GIFT	4.29007	20.2298	16.9671
6	OAR6_38863569	34744791	intron variant	only_GIFT	3.01298	18.1979	15.3966
6	OAR6_38919831	34800345	intergenic variant	only_GIFT	4.90569	16.2253	13.9011
6	OAR6_40277406	36073405	intron variant	common_GWAS_GIFT	9.5724	31.7683	27.4642
6	OAR6_40311379	36104954	intron variant	only_GWAS	9.53796	1.56555	1.55238
6	OAR6_40855809	36655091	intron variant	common_GWAS_GIFT	9.86393	33.1156	28.5105
6	OAR6_40955920	36750972	intergenic variant	common_GWAS_GIFT	7.10011	22.6851	19.08
6	OAR6_41192387	37015361	NA	only_GIFT	4.71538	15.8323	13.5851
6	OAR6_41424992	37203894	intron variant	common_GWAS_GIFT	6.24151	17.2991	14.7025
6	OAR6_41558126	37334387	downstream gene variant	common_GWAS_GIFT	7.18631	18.5104	15.6128
6	OAR6_41768532	37533664	intergenic variant	only_GIFT	4.33802	16.074	13.7848
6	OAR6_41877997	37640732	NA	only_GIFT	3.96712	15.7686	13.5327
6	OAR6_42094768	37832085	intergenic variant	only_GIFT	3.90353	15.8897	13.6328
6	OAR6_42447403	38180902	intergenic variant	only_GIFT	4.70295	17.2916	14.7014
6	OAR6_42576838	38310652	intergenic variant	common_GWAS_GIFT	7.30465	21.6905	18.2011
6	OAR6_45040786	40356705	intron variant	only_GIFT	3.11014	16.591	14.1927
6	OAR6_45285663	40594243	intergenic variant	common_GWAS_GIFT	6.70844	17.2379	14.6621
6	OAR6_45662944	40975597	intergenic variant	common_GWAS_GIFT	6.07495	27.2985	23.2954
6	OAR6_45740327	41049741	NA	only_GIFT	4.88519	19.8653	16.7225
6	OAR6_46243783	41507029	NA	only_GIFT	4.928	18.1954	15.3966
6	OAR6_49871298	44939727	intergenic variant	only_GIFT	2.4661	17.7523	15.0765
6	OAR6_49878575	44950513	intergenic variant	only_GIFT	2.55224	18.3148	15.4949
6	OAR6_65010015	59028252	NA	only_GIFT	2.75297	16.8104	14.3605
6	OAR6_68773720	62634644	NA	only_GIFT	0.0610451	16.7483	14.3105
6	OAR6_70425725	64144346	NA	only_GIFT	0.65789	16.9206	14.4426
6	OAR6_76284920	69798999	intergenic variant	only_GIFT	2.96048	16.1705	13.8663
6	OAR6_76858399	70430615	intergenic variant	only_GIFT	0.394755	16.5341	14.1516
6	OAR6_85367529	78194522	NA	only_GIFT	0.975145	16.871	14.3994
6	OAR6_85380309	78209559	NA	only_GIFT	0.791253	18.3267	15.4949
6	s13347	60727514	intergenic variant	only_GIFT	0.876786	17.7663	15.0765
6	s17946	37164263	NA	only_GIFT	4.85277	16.7422	14.3073
6	s62995	13178916	intron variant	only_GIFT	0.800632	16.5154	14.1382
6	s71628	29009593	NA	common_GWAS_GIFT	6.2463	18.4145	15.5497
