## Supplementary material for "Investigative power of Genomic Informational Field Theory (GIFT) relative to GWAS for genotype-phenotype mapping": S8

### Sheet: SAM
CHRM	NAME	POSITION	-LOG10(pGIFT)'	N-	N+	N0	ConsequenceType	gene_id	gene_biotype	gene_name	A1	A2	q	p
2	dbrs422208897	52546197	19.9486	225	12	107	synonymous variant	ENSOARG00000011904	protein coding	CA9	A	G	0.1905	0.8095
2	dbrs160158143	52547373	19.8144	224	12	107	missense variant	ENSOARG00000011904	protein coding	CA9	A	G	0.1911	0.8089
5	dbrs426493711	62829952	18.8285	7	257	79	3 prime UTR variant	ENSOARG00000009623	protein coding	FAM114A2	G	A	0.1379	0.8621
5	dbrs403054690	62830111	18.2257	7	257	78	3 prime UTR variant	ENSOARG00000009623	protein coding	FAM114A2	G	A	0.1369	0.8631
5	dbrs405961095	62830264	18.8285	7	258	79	3 prime UTR variant	ENSOARG00000009623	protein coding	FAM114A2	C	A	0.1375	0.8625
5	dbrs160107620	62830637	18.8285	257	7	79	3 prime UTR variant	ENSOARG00000009623	protein coding	FAM114A2	A	G	0.1379	0.8621
5	dbrs160107625	62830838	17.5389	223	11	110	3 prime UTR variant	ENSOARG00000009623	protein coding	FAM114A2	A	C	0.1934	0.8066
5	dbrs400215870	62831184	18.8285	7	257	79	3 prime UTR variant	ENSOARG00000009623	protein coding	FAM114A2	G	A	0.1379	0.8621
5	dbrs403132413	62831354	18.2257	257	7	80	3 prime UTR variant	ENSOARG00000009623	protein coding	FAM114A2	A	G	0.139	0.861
5	dbrs412276766	62831452	18.8285	7	257	79	3 prime UTR variant	ENSOARG00000009623	protein coding	FAM114A2	G	A	0.1379	0.8621
5	dbrs406040713	62831534	15.4036	159	32	153	3 prime UTR variant	ENSOARG00000009623	protein coding	FAM114A2	A	G	0.3152	0.6848
5	dbrs160107689	62855004	23.91	33	164	146	synonymous variant	ENSOARG00000009623	protein coding	FAM114A2	C	A	0.3089	0.6911
24	dbrs406219640	40841048	14.7978	92	76	175	intron variant	ENSOARG00000025911	lincRNA	NA	A	G	0.4799	0.5201

### Sheet: mB12
CHRM	NAME	POSITION	-LOG10(pGIFT)'	N-	N+	N0	ConsequenceType	gene_id	gene_biotype	gene_name	A1	A2	q	p
3	dbrs160432353	56160435	15.7097	19	53	105	synonymous variant	ENSOARG00000020397	protein coding	SUCLG1	G	A	0.4441	0.5559
5	dbrs407687208	12415058	14.0568	3	127	52	upstream gene variant	ENSOARG00000015380	protein coding	DNMT1	C	A	0.1767	0.8233
7	dbrs429199255	21536113	14.1495	17	114	51	upstream gene variant	ENSOARG00000019392	protein coding	PRMT5	G	A	0.2213	0.7787
7	dbrs404120759	43726732	14.712	63	26	94	synonymous variant	ENSOARG00000020784	protein coding	CA12	A	G	0.4341	0.5659
7	dbrs160351818	73518266	14.1495	45	49	89	missense variant	ENSOARG00000021150	protein coding	MTHFD1	A	G	0.4656	0.5344
7	dbrs160351820	73518383	14.1495	45	49	88	missense variant	ENSOARG00000021150	protein coding	MTHFD1	A	G	0.4655	0.5345
11	dbrs414083817	12382354	14.8071	6	120	56	upstream gene variant	ENSOARG00000017880	protein coding	CA4	G	A	0.1739	0.8261
11	dbrs425507020	12382363	14.8071	120	6	56	upstream gene variant	ENSOARG00000017880	protein coding	CA4	A	C	0.1739	0.8261
11	dbrs405127537	12382629	14.1495	121	6	55	upstream gene variant	ENSOARG00000017880	protein coding	CA4	A	G	0.1724	0.8276
11	dbrs422122760	12383472	14.1495	6	121	55	upstream gene variant	ENSOARG00000017880	protein coding	CA4	G	A	0.1724	0.8276
21	dbrs161596044	5368945	15.4953	8	97	77	synonymous variant	ENSOARG00000003775	protein coding	FOLH1	G	A	0.2414	0.7586
21	dbrs161604202	23773842	14.072	81	22	79	synonymous variant	ENSOARG00000008231	protein coding	PRMT3	A	G	0.3549	0.6451

### Sheet: aB12
CHRM	NAME	POSITION	-LOG10(pGIFT)'	N-	N+	N0	ConsequenceType	gene_id	gene_biotype	gene_name	A1	A2	q	p
1	dbrs425425609	83571221	14.9228	103	58	176	upstream gene variant	ENSOARG00000011289	protein coding	PRMT6	A	C	0.4353	0.5647
3	dbrs417998793	224108667	16.164	72	98	167	intron variant	ENSOARG00000019916	protein coding	W5QF85_SHEEP	G	A	0.4612	0.5388
3	dbrs398975518	224109088	16.164	92	74	172	intron variant	ENSOARG00000019916	protein coding	W5QF85_SHEEP	A	G	0.4728	0.5272
3	dbrs424781869	224109355	16.164	78	91	169	intron variant	ENSOARG00000019916	protein coding	W5QF85_SHEEP	G	A	0.4799	0.5201
6	dbrs423890920	19494885	15.4493	74	109	155	synonymous variant	ENSOARG00000009956	protein coding	GSTCD	G	A	0.4513	0.5487
6	dbrs415827654	19593341	16.164	45	146	147	upstream gene variant	ENSOARG00000009956	protein coding	GSTCD	C	A	0.3496	0.6504
7	dbrs424761746	22900644	15.4493	169	22	146	upstream gene variant	ENSOARG00000019618	protein coding	METTL3	A	G	0.2802	0.7198
7	dbrs410629883	22900961	15.4493	169	22	146	upstream gene variant	ENSOARG00000019618	protein coding	METTL3	A	G	0.2802	0.7198
7	dbrs423734145	22900980	15.5141	169	22	147	upstream gene variant	ENSOARG00000019618	protein coding	METTL3	A	G	0.2808	0.7192
7	dbrs405067075	22900990	16.0768	169	23	146	upstream gene variant	ENSOARG00000019618	protein coding	METTL3	A	G	0.2822	0.7178
7	dbrs406867065	22901920	15.4493	169	22	146	upstream gene variant	ENSOARG00000019618	protein coding	METTL3	A	G	0.2802	0.7198
7	dbrs401315879	22902442	16.0768	23	169	146	upstream gene variant	ENSOARG00000019618	protein coding	METTL3	G	A	0.2822	0.7178
7	dbrs410395750	22902474	15.4493	169	22	146	upstream gene variant	ENSOARG00000019618	protein coding	METTL3	A	G	0.2802	0.7198
7	dbrs424001981	22902548	15.4493	22	169	146	upstream gene variant	ENSOARG00000019618	protein coding	METTL3	G	A	0.2802	0.7198
7	UoNOvar.1232	22903192	15.5141	22	167	146	NA	NA	NA	NA	G	A	0.2818	0.7182
7	dbrs160299244	22903551	15.4493	169	22	146	upstream gene variant	ENSOARG00000019618	protein coding	METTL3	A	G	0.2802	0.7198
7	dbrs160299354	22915318	14.0383	25	173	139	synonymous variant	ENSOARG00000019618	protein coding	METTL3	G	A	0.2787	0.7213

### Sheet: DMG
CHRM	NAME	POSITION	-LOG10(pGIFT)'	N-	N+	N0	ConsequenceType	gene_id	gene_biotype	gene_name	A1	A2	q	p
1	dbrs414285113	83571824	13.9782	43	153	141	upstream gene variant	ENSOARG00000011289	protein coding	PRMT6	G	A	0.3348	0.6652
1	dbrs430495959	85190935	17.92	34	146	144	upstream gene variant	ENSOARG00000018893	protein coding	HENMT1	G	A	0.3299	0.6701
1	dbrs405623772	263987408	15.0773	67	113	157	splice donor region variant	ENSOARG00000012950	protein coding	FTCD	G	A	0.431	0.569
2	dbrs416780801	208637605	15.6536	39	178	120	upstream gene variant	ENSOARG00000018885	protein coding	METTL21A	C	A	0.3003	0.6997
2	UoNOvar.565	208638152	13.8294	15	217	105	NA	NA	NA	NA	G	A	0.2011	0.7989
2	UoNOvar.566	208638166	13.8294	217	15	105	NA	NA	NA	NA	A	G	0.2011	0.7989
2	dbrs405084479	208639341	13.8294	15	217	105	upstream gene variant	ENSOARG00000018885	protein coding	METTL21A	G	A	0.2011	0.7989
3	UoNOvar.973	210376090	14.0736	28	152	157	NA	NA	NA	NA	G	A	0.3175	0.6825
5	dbrs426569371	66637217	13.8294	79	95	164	upstream gene variant	ENSOARG00000012620	protein coding	THG1L	G	A	0.4713	0.5287
7	dbrs423999643	23338205	13.6475	72	101	164	3 prime UTR variant	ENSOARG00000019714	protein coding	METTL17	G	A	0.4612	0.5388
7	dbrs408657779	23344663	13.8662	71	104	162	upstream gene variant	ENSOARG00000019714	protein coding	METTL17	G	A	0.4555	0.5445
7	dbrs421934394	23344775	13.8662	25	165	147	upstream gene variant	ENSOARG00000019714	protein coding	METTL17	G	A	0.2945	0.7055
7	dbrs419682477	23346309	13.8662	104	71	162	upstream gene variant	ENSOARG00000019714	protein coding	METTL17	A	G	0.4555	0.5445
7	dbrs400410646	23346401	13.8662	165	25	147	upstream gene variant	ENSOARG00000019714	protein coding	METTL17	A	G	0.2945	0.7055
7	dbrs423542838	23346604	13.8662	25	165	147	upstream gene variant	ENSOARG00000019714	protein coding	METTL17	G	A	0.2945	0.7055
7	dbrs400020431	23346698	14.0736	24	167	146	upstream gene variant	ENSOARG00000019714	protein coding	METTL17	G	A	0.2902	0.7098
7	dbrs416127166	23347091	14.0736	24	167	146	upstream gene variant	ENSOARG00000019714	protein coding	METTL17	G	A	0.2902	0.7098
8	dbrs399356982	26561349	15.6757	192	7	139	upstream gene variant	ENSOARG00000009927	protein coding	AMD1	A	G	0.2264	0.7736
8	dbrs398880559	73778542	23.2275	97	86	154	upstream gene variant	ENSOARG00000002890	protein coding	PCMT1	A	G	0.4856	0.5144
8	dbrs425070274	73778944	16.2786	216	22	100	upstream gene variant	ENSOARG00000002890	protein coding	PCMT1	A	G	0.212	0.788
8	dbrs423172086	73779282	16.3913	137	46	154	upstream gene variant	ENSOARG00000002890	protein coding	PCMT1	A	G	0.3606	0.6394
8	dbrs403542565	73779326	17.3974	21	216	101	upstream gene variant	ENSOARG00000002890	protein coding	PCMT1	C	A	0.2106	0.7894
8	UoNOvar.1307	73779946	17.92	21	216	100	NA	NA	NA	NA	C	A	0.2098	0.7902
8	dbrs402365471	73780349	24.8001	58	117	152	upstream gene variant	ENSOARG00000002890	protein coding	PCMT1	G	A	0.4053	0.5947
8	dbrs409455748	73780537	23.486	18	221	98	upstream gene variant	ENSOARG00000002890	protein coding	PCMT1	G	A	0.1983	0.8017
8	dbrs422442605	73781375	26.1059	92	82	155	upstream gene variant	ENSOARG00000002890	protein coding	PCMT1	A	C	0.4868	0.5132
8	dbrs424274559	73793458	26.1059	159	37	142	synonymous variant	ENSOARG00000002890	protein coding	PCMT1	A	G	0.3138	0.6862
8	dbrs404435095	74634766	13.6028	167	34	136	synonymous variant	ENSOARG00000003065	protein coding	MTHFD1L	A	G	0.306	0.694
8	dbrs417222928	74643987	13.6028	167	34	136	splice region variant	ENSOARG00000003065	protein coding	MTHFD1L	A	G	0.306	0.694
8	dbrs413109644	74668467	16.0287	106	81	150	synonymous variant	ENSOARG00000003065	protein coding	MTHFD1L	A	G	0.4598	0.5402
8	dbrs417242292	74672309	17.9275	103	74	161	synonymous variant	ENSOARG00000003065	protein coding	MTHFD1L	A	G	0.4542	0.5458
8	dbrs425437150	74674899	13.9987	141	44	152	synonymous variant	ENSOARG00000003065	protein coding	MTHFD1L	A	G	0.3635	0.6365
8	dbrs161923561	74706411	17.1333	78	95	164	synonymous variant	ENSOARG00000003065	protein coding	MTHFD1L	G	A	0.4799	0.5201
8	dbrs160257036	74725655	14.5563	167	34	136	synonymous variant	ENSOARG00000003065	protein coding	MTHFD1L	A	G	0.3017	0.6983
9	dbrs162034764	89665712	13.6059	147	34	157	synonymous variant	ENSOARG00000013116	protein coding	CA3	A	G	0.3309	0.6691
9	UoNOvar.1473	89764956	25.9826	169	29	107	NA	NA	NA	NA	A	G	0.2674	0.7326
11	dbrs427403382	12518115	15.245	205	16	116	synonymous variant	ENSOARG00000018616	protein coding	MRM1	A	G	0.2184	0.7816
11	dbrs423677125	21676590	13.8662	12	240	85	intron variant	ENSOARG00000011431	protein coding	GLOD4	C	A	0.1609	0.8391
12	dbrs423325469	28952954	13.6252	171	54	113	upstream gene variant	ENSOARG00000004242	protein coding	TFB2M	A	G	0.3252	0.6748
12	dbrs418552993	28953096	19.4511	10	247	80	upstream gene variant	ENSOARG00000004242	protein coding	TFB2M	G	A	0.1466	0.8534
12	dbrs426904430	28953400	18.7642	247	10	81	upstream gene variant	ENSOARG00000004242	protein coding	TFB2M	A	G	0.1476	0.8524
12	dbrs428156102	28954019	19.6492	10	248	80	upstream gene variant	ENSOARG00000004242	protein coding	TFB2M	G	A	0.1461	0.8539
13	dbrs406466334	30714938	14.4431	91	86	159	upstream gene variant	ENSOARG00000011090	protein coding	TRDMT1	A	G	0.4827	0.5173
15	dbrs426687721	28661333	15.0078	31	157	149	splice region variant	ENSOARG00000009830	protein coding	KMT2A	G	A	0.306	0.694
15	dbrs404131577	45866058	18.7406	197	22	118	intron variant	ENSOARG00000017258	protein coding	ILK	A	G	0.2428	0.7572
15	dbrs418537244	45870693	21.1441	18	209	110	missense variant	ENSOARG00000017435	protein coding	RRP8	G	A	0.2184	0.7816
15	dbrs160714200	45871595	22.0785	209	19	110	synonymous variant	ENSOARG00000017435	protein coding	RRP8	A	G	0.2206	0.7794
15	dbrs162300843	45872172	21.582	18	209	111	missense variant	ENSOARG00000017435	protein coding	RRP8	G	A	0.2192	0.7808
19	dbrs398224207	33849931	15.0773	221	12	104	intron variant	ENSOARG00000026654	protein coding	NA	A	G	0.1925	0.8075
19	dbrs414707684	34004625	15.6637	214	14	110	missense variant	ENSOARG00000010433	protein coding	SUCLG2	A	C	0.2063	0.7937
20	dbrs408152345	3230323	13.6059	133	36	166	splice region variant	ENSOARG00000005831	protein coding	ZNF451	A	G	0.3584	0.6416
20	dbrs414150178	22015576	13.8023	147	38	152	upstream gene variant	ENSOARG00000012068	protein coding	MMUT	A	G	0.3348	0.6652
20	dbrs403914427	22015758	13.8023	147	38	152	upstream gene variant	ENSOARG00000012068	protein coding	MMUT	A	C	0.3348	0.6652
20	UoNOvar.642	26605316	13.8023	283	3	51	NA	NA	NA	NA	A	G	0.08333	0.91667
20	dbrs161330371	27413394	15.6326	201	21	115	synonymous variant	ENSOARG00000012046	protein coding	DHX16	A	G	0.2313	0.7687

### Sheet: TMG
CHRM	NAME	POSITION	-LOG10(pGIFT)'	N-	N+	N0	ConsequenceType	gene_id	gene_biotype	gene_name	A1	A2	q	p
2	dbrs399404238	211162076	15.0259	185	24	131	intron variant	ENSOARG00000025846	protein coding	NA	A	G	0.265	0.735
2	UoNOvar.569	211195546	15.0952	24	187	129	NA	NA	NA	NA	G	A	0.2622	0.7378
3	dbrs430810729	133171828	16.5104	72	87	181	upstream gene variant	ENSOARG00000016670	protein coding	CSAD	G	A	0.4799	0.5201
5	dbrs413739287	10543282	15.4948	22	158	157	upstream gene variant	ENSOARG00000009397	protein coding	TRMT1	G	A	0.302	0.698
11	UoNOvar.180	19514751	13.8417	196	18	125	NA	NA	NA	NA	A	G	0.2371	0.7629
12	dbrs398457119	35387162	14.4976	45	127	167	upstream gene variant	ENSOARG00000010135	protein coding	F5	C	A	0.3779	0.6221
12	dbrs403397714	35387907	14.7498	128	45	167	upstream gene variant	ENSOARG00000010135	protein coding	F5	A	C	0.3768	0.6232
12	dbrs417370412	35388180	14.2579	44	131	165	upstream gene variant	ENSOARG00000010135	protein coding	F5	G	A	0.3711	0.6289
12	dbrs428606831	35388193	15.5176	43	127	156	upstream gene variant	ENSOARG00000010135	protein coding	F5	G	A	0.3701	0.6299
12	dbrs429481917	35388666	14.4976	45	127	167	upstream gene variant	ENSOARG00000010135	protein coding	F5	G	A	0.3779	0.6221
12	dbrs425883256	35389713	15.2023	131	42	167	upstream gene variant	ENSOARG00000010135	protein coding	F5	A	G	0.3682	0.6318
13	dbrs407739618	30541717	15.0254	108	70	161	synonymous variant	ENSOARG00000009955	protein coding	CUBN	A	G	0.454	0.546
13	dbrs401480079	30541891	15.2365	71	106	162	missense variant	ENSOARG00000009955	protein coding	CUBN	C	A	0.4583	0.5417
13	dbrs406157552	30545278	15.0259	122	56	160	synonymous variant	ENSOARG00000009955	protein coding	CUBN	A	G	0.4092	0.5908
13	dbrs411068016	30545301	15.0952	124	56	158	synonymous variant	ENSOARG00000009955	protein coding	CUBN	A	G	0.4063	0.5937
13	dbrs420076005	30570536	17.6899	125	59	156	missense variant	ENSOARG00000009955	protein coding	CUBN	A	G	0.3968	0.6032
13	dbrs402468602	30627305	15.2365	124	57	158	upstream gene variant	ENSOARG00000009955	protein coding	CUBN	A	G	0.408	0.592
13	dbrs424264335	30628710	15.2179	65	116	159	upstream gene variant	ENSOARG00000009955	protein coding	CUBN	G	A	0.4312	0.5688
13	dbrs404752295	30628724	15.0254	80	87	172	upstream gene variant	ENSOARG00000009955	protein coding	CUBN	G	A	0.4813	0.5187
13	dbrs426179566	30628788	15.0254	64	116	159	upstream gene variant	ENSOARG00000009955	protein coding	CUBN	G	A	0.4296	0.5704
13	dbrs415799654	30628886	15.0254	64	116	159	upstream gene variant	ENSOARG00000009955	protein coding	CUBN	G	A	0.4296	0.5704
13	dbrs406466334	30714938	17.6899	92	86	160	upstream gene variant	ENSOARG00000011090	protein coding	TRDMT1	A	G	0.4827	0.5173
18	dbrs411203493	25002716	15.2179	77	84	178	upstream gene variant	ENSOARG00000015147	protein coding	LOC101114310	G	A	0.4899	0.5101

### Sheet: MMA
CHRM	NAME	POSITION	-LOG10(pGIFT)'	N-	N+	N0	ConsequenceType	gene_id	gene_biotype	gene_name	A1	A2	q	p
6	dbrs422105874	114124795	16.7253	56	126	165	intron variant	ENSOARG00000011847	protein coding	W5PQH5_SHEEP	G	A	0.3994	0.6006
6	dbrs430778209	114150482	15.6025	112	47	187	synonymous variant	ENSOARG00000013130	protein coding	TRMT44	A	G	0.4049	0.5951
9	dbrs408799471	89649666	14.5501	12	231	104	upstream gene variant	ENSOARG00000012954	protein coding	CA2	G	A	0.1839	0.8161
9	dbrs414736673	89650266	14.499	231	12	103	upstream gene variant	ENSOARG00000012954	protein coding	CA2	A	C	0.183	0.817
9	dbrs408685936	89650323	14.5501	231	12	104	upstream gene variant	ENSOARG00000012954	protein coding	CA2	A	G	0.1839	0.8161
9	dbrs407861218	89650503	16.7253	234	12	101	upstream gene variant	ENSOARG00000012954	protein coding	CA2	A	C	0.1796	0.8204
9	dbrs400932506	89650807	16.857	12	234	102	upstream gene variant	ENSOARG00000012954	protein coding	CA2	G	A	0.1805	0.8195
13	dbrs418205055	28550121	15.1167	247	11	89	upstream gene variant	ENSOARG00000007434	protein coding	SUV39H2	A	C	0.1609	0.8391
26	dbrs408003853	25493422	16.857	16	223	108	3 prime UTR variant	ENSOARG00000010451	protein coding	GSR	G	A	0.2026	0.7974

### Sheet: PPA
CHRM	NAME	POSITION	-LOG10(pGIFT)'	N-	N+	N0	ConsequenceType	gene_id	gene_biotype	gene_name	A1	A2	q	p
1	dbrs406939882	73574738	15.5173	7	235	102	synonymous variant	ENSOARG00000017549	protein coding	DPYD	G	A	0.1695	0.8305
1	dbrs425089172	74365606	13.8746	66	104	174	upstream gene variant	ENSOARG00000017549	protein coding	DPYD	G	A	0.444	0.556
1	dbrs404871779	74365835	13.8746	66	104	174	upstream gene variant	ENSOARG00000017549	protein coding	DPYD	G	A	0.444	0.556
1	dbrs416038762	74365928	13.8374	104	66	175	upstream gene variant	ENSOARG00000017549	protein coding	DPYD	A	G	0.4441	0.5559
1	dbrs407097872	74366065	13.8746	104	66	174	upstream gene variant	ENSOARG00000017549	protein coding	DPYD	A	C	0.444	0.556
1	dbrs424523460	77535181	14.0231	70	136	123	upstream gene variant	ENSOARG00000018406	protein coding	DPH5	G	A	0.3964	0.6036
3	dbrs160488125	309101	14.4219	59	131	153	synonymous variant	ENSOARG00000000637	protein coding	EHMT1	G	A	0.3948	0.6052
3	dbrs429488666	336619	15.8797	59	128	157	upstream gene variant	ENSOARG00000000637	protein coding	EHMT1	G	A	0.3994	0.6006
3	dbrs419858386	337303	16.7614	128	58	157	upstream gene variant	ENSOARG00000000637	protein coding	EHMT1	A	G	0.3977	0.6023
3	dbrs399373714	337812	15.5179	59	127	157	upstream gene variant	ENSOARG00000000637	protein coding	EHMT1	G	A	0.4006	0.5994
3	dbrs429292895	339295	15.5179	58	128	158	upstream gene variant	ENSOARG00000000637	protein coding	EHMT1	G	A	0.3966	0.6034
3	dbrs411023174	163251294	14.3781	101	76	167	upstream gene variant	ENSOARG00000010575	protein coding	SUOX	A	C	0.4641	0.5359
3	dbrs429961655	163252250	17.7259	16	169	160	upstream gene variant	ENSOARG00000010575	protein coding	SUOX	C	A	0.2779	0.7221
5	dbrs160107625	62830838	14.4219	223	12	110	3 prime UTR variant	ENSOARG00000009623	protein coding	FAM114A2	A	C	0.1934	0.8066
5	dbrs424442423	62864367	14.1139	136	41	168	upstream gene variant	ENSOARG00000009623	protein coding	FAM114A2	A	C	0.3625	0.6375
6	dbrs409419802	71841193	14.3781	101	73	169	upstream gene variant	ENSOARG00000003953	protein coding	PPAT	A	G	0.4553	0.5447
6	dbrs410533986	71841707	14.3781	101	73	169	upstream gene variant	ENSOARG00000003953	protein coding	PPAT	A	G	0.4553	0.5447
6	dbrs426589339	71841982	14.1139	102	74	169	upstream gene variant	ENSOARG00000003953	protein coding	PPAT	A	G	0.4556	0.5444
6	dbrs412406858	71842145	14.3781	73	101	169	upstream gene variant	ENSOARG00000003953	protein coding	PPAT	G	A	0.4553	0.5447
6	dbrs398854041	114124871	14.715	232	10	101	intron variant	ENSOARG00000011847	protein coding	W5PQH5_SHEEP	A	G	0.1772	0.8228
6	dbrs422717883	114125820	15.2973	10	230	103	intron variant	ENSOARG00000011847	protein coding	W5PQH5_SHEEP	C	A	0.1801	0.8199
6	dbrs410333239	114126424	15.2973	10	230	103	intron variant	ENSOARG00000011847	protein coding	W5PQH5_SHEEP	G	A	0.1801	0.8199
7	UoNOvar.1214	11732308	13.5328	65	112	168	NA	NA	NA	NA	G	A	0.4327	0.5673
7	dbrs428533640	11733102	13.5328	112	65	168	upstream gene variant	ENSOARG00000017731	protein coding	MTFMT	A	C	0.4327	0.5673
7	dbrs418369999	11733137	13.5328	112	65	168	upstream gene variant	ENSOARG00000017731	protein coding	MTFMT	A	C	0.4327	0.5673
7	dbrs422979765	11734270	13.5328	112	65	168	upstream gene variant	ENSOARG00000017731	protein coding	MTFMT	A	G	0.4327	0.5673
7	dbrs160351818	73518266	14.0266	103	77	165	missense variant	ENSOARG00000021150	protein coding	MTHFD1	A	G	0.4656	0.5344
7	dbrs160351820	73518383	14.0085	103	77	164	missense variant	ENSOARG00000021150	protein coding	MTHFD1	A	G	0.4655	0.5345
9	UoNOvar.1473	89764956	19.0222	176	29	108	NA	NA	NA	NA	A	G	0.2674	0.7326
13	dbrs160557939	32130871	14.5351	39	151	154	missense variant	ENSOARG00000013212	protein coding	NSUN6	C	A	0.3348	0.6652
14	dbrs427171799	1292225	20.8582	94	108	128	upstream gene variant	ENSOARG00000005515	protein coding	PDPR	G	A	0.479	0.521
14	dbrs410108146	1292240	20.8203	94	113	128	upstream gene variant	ENSOARG00000005515	protein coding	PDPR	G	A	0.4719	0.5281
15	dbrs401712742	49992399	17.1657	94	61	188	upstream gene variant	ENSOARG00000004127	protein coding	FOLR3	A	G	0.4553	0.5447
15	dbrs412727565	49992551	17.1657	94	61	188	upstream gene variant	ENSOARG00000004127	protein coding	FOLR3	A	G	0.4553	0.5447
15	dbrs424034014	49992655	22.6605	74	83	187	upstream gene variant	ENSOARG00000004127	protein coding	FOLR3	G	A	0.4899	0.5101
15	dbrs425059333	49993064	15.7138	62	95	188	upstream gene variant	ENSOARG00000004127	protein coding	FOLR3	G	A	0.4556	0.5444
15	dbrs414764934	50007561	23.2866	85	74	186	upstream gene variant	ENSOARG00000004214	protein coding	FOLR1	A	G	0.4871	0.5129
15	dbrs404594966	50008142	23.1658	85	73	186	upstream gene variant	ENSOARG00000004214	protein coding	FOLR1	A	G	0.4856	0.5144
15	dbrs427021964	50008356	23.1658	73	85	186	upstream gene variant	ENSOARG00000004214	protein coding	FOLR1	G	A	0.4856	0.5144
15	dbrs408196381	50008658	22.4842	73	86	186	upstream gene variant	ENSOARG00000004214	protein coding	FOLR1	G	A	0.4842	0.5158
15	dbrs426335715	50009505	23.1658	73	85	187	upstream gene variant	ENSOARG00000004214	protein coding	FOLR1	C	A	0.4857	0.5143
15	dbrs407564269	50030398	23.1658	85	73	187	upstream gene variant	ENSOARG00000004298	protein coding	FOLR2	A	G	0.4857	0.5143
15	dbrs429951265	50030894	23.9643	85	73	186	upstream gene variant	ENSOARG00000004298	protein coding	FOLR2	A	C	0.4856	0.5144
15	dbrs410158247	50031208	22.6605	73	84	187	upstream gene variant	ENSOARG00000004298	protein coding	FOLR2	G	A	0.4871	0.5129
15	dbrs402658361	50032112	20.3629	159	28	157	upstream gene variant	ENSOARG00000004298	protein coding	FOLR2	A	G	0.3147	0.6853
15	dbrs160733812	63611210	14.7256	34	134	158	synonymous variant	ENSOARG00000018684	protein coding	APIP	G	A	0.3435	0.6565
17	dbrs408956355	69095928	14.1139	283	3	59	3 prime UTR variant	ENSOARG00000008392	protein coding	TCN2	A	G	0.09599	0.90401
20	dbrs416888338	16670860	14.0295	196	14	134	splice donor 5th base variant	ENSOARG00000004327	protein coding	GNMT	A	G	0.2371	0.7629
25	dbrs414446679	35316369	13.5328	115	60	169	upstream gene variant	ENSOARG00000010176	protein coding	MAT1A	A	G	0.4224	0.5776
